# TMEM164 is an acyltransferase that forms ferroptotic polyunsaturated ether phospholipids

**DOI:** 10.1101/2022.07.06.498872

**Authors:** Alex Reed, Timothy Ware, Haoxin Li, J. Fernando Bazan, Benjamin F. Cravatt

**Affiliations:** Department of Chemistry, The Scripps Research Institute, San Diego, CA 92037; ℏ bioconsulting, llc, Stillwater, MN 55082, and %Unit for Structural Biology, VIB-UGent Center for Inflammation Research, Technologiepark 71, 9052 Ghent, Belgium

## Abstract

Ferroptosis is an iron-dependent form of cell death driven by the oxidation of polyunsaturated (PUFA) phospholipids. Large-scale genetic screens have pointed to a specialized role for PUFA ether phospholipids (ePLs) in promoting ferroptosis. Our understanding of the enzymes involved in PUFA ePL production, however, remains incomplete. Here we show using a combination of pathway mining of genetic dependency maps, AlphaFold-guided structure predictions, and targeted lipidomics that the uncharacterized transmembrane protein TMEM164 – genetic ablation of which has been shown to protect cells from ferroptosis – is a cysteine active-center enzyme that selectively transfers C20:4 acyl chains from phosphatidylcholine to lyso-ePLs to furnish PUFA-ePLs. TMEM164-null cells show substantial reductions in PUFA-ePLs, but not PUFA ester phospholipids, supporting that the selective suppression of PUFA-ePLs is sufficient to protect cells from ferroptosis and designating TMEM164 as a key enzyme specifically responsible for regulating this class of lipids.
