## Supplementary Dataset 1 for "TMEM164 is an acyltransferase that forms ferroptotic polyunsaturated ether phospholipids"

### Sheet: Table of Contents
Tab Name	Description	Related to
MRM list	List of MRM transitions used to perform lipidomic experiments	All lipidomic data
Lipidomic data collection	Experimental conditions used to collect lipidomic data	All lipidomic data
WT, sgCtrl and sgTMEM164 cells	Lipid measurements in 786-O WT, sgCtrl and sgTMEM164 cell populations	Fig. 2, Extended Data Fig. 4
AA-d8_OA-d9 Incorporation	Measurement of AA-d8 or OA-d9 incorporation into ePE and PE lipids in sgCtrl and sgTMEM164 cells	Fig. 3
sgCtrl + sgTMEM164-C123Y	Lipid measurements in sgCtrl and sgTMEM164-C123Y cell population	Fig. 6, Extended Data Fig. 7

### Sheet: MRM List
Lipid	Precursor Ion	Product Ion	Collision Energy	Polarity
ePE-P
ePE-P(16:0/20:4)	722.5	303.3	35	Negative
ePE-P(18:0/20:4)	750.5	303.3	35	Negative
ePE-P(18:1/20:4)	748.5	303.3	35	Negative
ePE-P(16:0/18:1)	700.5	281.3	35	Negative
ePE-P(16:0/22:4)	750.5	331.3	35	Negative
ePE-P(18:0/18:1)	728.5	281.3	35	Negative
ePE-P(18:0/22:4)	778.5	331.3	35	Negative
ePE-P(18:0/22:6)	774.5	327.3	35	Negative
ePE-P(18:1/18:1)	726.5	281.3	35	Negative
ePE-P(16:0/20:4-d8)	730.5	311.3	35	Negative
ePE-P(18:0/20:4-d8)	758.5	311.3	35	Negative
ePE-P(18:1/18:1-d9)	735.5	290.3	35	Negative
ePE-P(16:1/18:1-d9)	707.5	290.3	35	Negative
ePE-P(18:1-d9/20:4)	757.5	303.3	35	Negative
ePE-O
ePE-O(16:0/20:4)	724.5	303.3	35	Negative
ePE-O(18:0/20:4)	752.5	303.3	35	Negative
ePE-O(18:1/20:4)	750.5	303.3	35	Negative
ePE-O(16:0/18:1)	702.5	281.3	35	Negative
ePE-O(16:0/22:4)	752.5	331.3	35	Negative
ePE-O(18:0/22:4)	780.5	331.3	35	Negative
ePE-O(18:1/18:1)	728.5	281.3	35	Negative
ePE-O(18:1/22:4)	778.5	331.3	35	Negative
ePE-O(18:1/22:6)	774.5	327.3	35	Negative
ePE-O(16:0/20:4-d8)	732.5	311.3	35	Negative
ePE-O(18:0/20:4-d8)	760.5	311.3	35	Negative
PE
PE (16:0/18:1)	716.4	281.3	35	Negative
PE (18:0/18:1)	744.5	281.3	35	Negative
PE (18:0/20:4)	766.5	303.3	35	Negative
PE (16:0/20:4)	738.5	303.3	35	Negative
PE (18:0/18:0)	746.5	283.3	35	Negative
PE (18:0/22:4)	794.5	331.3	35	Negative
PE (18:0/22:6)	790.5	327.3	35	Negative
PE (18:1/20:4)	764.5	303.3	35	Negative
PE (18:1/22:6)	788.5	327.3	35	Negative
PE(18:0/20:4-d8)	774.5	311.3	35	Negative
PE(18:0/18:1-d9)	753.5	290.3	35	Negative
PE (17:0/20:4) (ISTD)	752.5	303.3	35	Negative
ePC
ePC-36:0	774.5	184.1	25	Positive
ePC-36:1	772.5	184.1	25	Positive
ePC-38:6	790.5	184.1	25	Positive
ePC-34:1	744.5	184.1	25	Positive
ePC-36:4	766.5	184.1	25	Positive
ePC-38:4	794.5	184.1	25	Positive
ePC-38:5	792.5	184.1	25	Positive
ePC-40:4	822.5	184.1	25	Positive
ePC-40:5	820.5	184.1	25	Positive
ePC-40:7	816.5	184.1	25	Positive
PC
PC (34:1)	760.5	184.1	25	Positive
PC (36:1)	788.6	184.1	25	Positive
PC (36:2)	786.6	184.1	25	Positive
PC (34:0)	762.6	184.1	25	Positive
PC (36:0)	790.6	184.1	25	Positive
PC (36:4)	782.6	184.1	25	Positive
PC (38:4)	810.6	184.1	25	Positive
PC (38:5)	808.6	184.1	25	Positive
PC (38:6)	806.6	184.1	25	Positive
PC (40:4)	838.6	184.1	25	Positive
PC (40:5)	836.6	184.1	25	Positive
PC (40:6)	834.6	184.1	25	Positive
PC (40:7)	832.6	184.1	25	Positive
PC(24:0) (ISTD)	622.4	184.1	25	Positive

### Sheet: Lipidomic data collection
Metabolites analyzed in this study were quantified using LC/MS–based multiple reaction monitoring (MRM) methods (Agilent Technologies 6460 or 6470 Triple Quad). MS analysis was performed using ESI with the following parameters: drying gas temperature, 350 °C; drying gas flow, 9 l/min; nebulizer pressure, 45 Ψ; sheath gas temperature, 375 °C; sheath gas flow, 12 l/min; fragmentor voltage, 100 V; a…

### Sheet: WT, sgCtrl and sgTMEM164 cells
	786-O (WT)		sgCtrl		sgTMEM164-1			sgTMEM164-2
Lipid	Average	S.E.M.	Average	S.E.M.	Average	S.E.M.	p-value (vs. sgCtrl)	Average	S.E.M.	p-value (vs. sgCtrl)
ePE-P(16:0/20:4)	691.415	18.3683	765.697	26.7703	149.398	3.317	4.60564e-07	65.605	0.81693	2.06793e-07
ePE-P(18:0/20:4)	833.49	27.6886	920.198	29.9085	194.11	4.67192	3.44917e-07	99.645	2.52451	1.5833e-07
ePE-P(18:1/20:4)	349.043	6.33426	361.142	10.4432	91.9775	2.16977	2.55018e-07	50.2075	0.578336	9.60661e-08
ePE-P(16:0/18:1)	161.14	2.30825	225.988	11.1557	979.385	26.7616	2.14234e-07	869.98	27.6537	6.43299e-07
ePE-P(16:0/22:4)	271.923	6.95324	246.632	8.21691	307.283	6.6211	0.00120724	282.092	7.05929	NS
ePE-P(18:0/18:1)	197.983	11.3598	284.895	17.9065	1607.48	31.0991	2.66241e-08	1664.64	82.3662	3.31066e-06
ePE-P(18:0/22:4)	513.163	24.1672	450.272	22.499	613.053	7.02017	0.000455459	670.28	30.9348	0.00120266
ePE-P(18:0/22:6)	281.957	9.26799	312.14	11.5149	425.248	11.1381	0.000404232	392.808	13.3683	0.00380251
ePE-P(18:1/18:1)	101	6.00523	130.593	7.88415	555.425	16.8643	4.63749e-07	531.298	28.503	1.00248e-05
ePE-O(16:0/20:4)	23.255	0.463636	27.095	1.66497	5.485	0.195128	1.34011e-05	2.855	0.246188	7.01798e-06
ePE-O(18:0/20:4)	43.0075	1.50046	48.555	1.61188	10.9725	0.850092	8.45573e-07	5.92	0.191616	2.00962e-07
ePE-O(18:1/20:4)	19.2875	2.07103	22.0125	1.95321	5.2425	0.213009	0.000141803	3.1475	0.360864	7.7645e-05
ePE-O(16:0/18:1)	9.665	0.64315	10.575	0.384545	10.735	0.820696	NS	9.1575	0.473082	NS
ePE-O(16:0/22:4)	18.1725	1.02694	16.105	1.20317	19.045	0.499575	NS	18.135	0.546176	NS
ePE-O(18:0/22:4)	56.925	2.12171	49.39	2.36619	55.5375	2.46136	NS	58.96	1.55118	NS
ePE-O(18:1/18:1)	27.1375	1.27249	26.7675	0.908959	42.5625	2.65631	0.00134834	36.55	2.98689	NS
ePE-O(18:1/22:4)	20.775	1.88517	17.82	1.85161	20.585	1.32172	NS	18.5325	0.695885	NS
ePE-O(18:1/22:6)	9.26	1.39002	8.7775	0.614171	10.6975	0.661644	NS	9.0275	0.915263	NS
PE (16:0/18:1)	623.028	10.1359	657.66	26.7843	588.105	17.0645	NS	491.74	19.2984	0.00238985
PE (18:0/18:1)	1989.32	42.9606	2434.27	101.599	1726.45	62.9357	0.00103248	1698.28	74.5953	0.00111183
PE (18:0/20:4)	618.34	12.7181	623.42	21.2387	844.077	25.1557	0.000535545	714.233	28.97	NS
PE (16:0/20:4)	111.698	1.68158	107.008	4.49972	125.835	6.06085	NS	101.493	4.08334	NS
PE (18:0/18:0)	191.71	5.89383	208.05	8.01755	215.865	3.47148	NS	202.475	8.68752	NS
PE (18:0/22:4)	110.758	3.03835	136.088	3.72898	129.227	4.66625	NS	138.822	6.94034	NS
PE (18:0/22:6)	165.403	6.09149	192.278	8.1662	150.888	6.14823	0.00673265	148.928	5.80336	0.00494432
PE (18:1/20:4)	221.78	4.56825	259.675	6.89651	294.617	11.7574	NS	271.192	10.107	NS
PE (18:1/22:6)	111.63	2.31933	129.2	4.35358	135.123	6.4448	NS	140.01	4.81365	NS
ePC-36:0	417.089	42.0622	600.178	41.4574	380.285	11.0945	0.00217018	428.875	13.0961	0.00762361
ePC-36:1	296.83	27.3463	343.246	22.6062	278.023	13.0062	NS	252.686	12.3872	NS
ePC-38:6	291.849	32.3264	450.192	11.5169	239.387	6.96863	4.29473e-06	320.066	8.761	0.000105765
ePC-34:1	149.684	16.0974	183.609	14.6849	189.542	4.42664	NS	188.734	7.99	NS
ePC-36:4	75.978	5.79595	63.7805	2.1846	23.2255	1.08562	3.02223e-06	14.8225	0.541948	6.16648e-07
ePC-38:4	102.203	8.21244	109.535	5.38332	78.0187	1.1592	0.00123392	51.666	1.23759	4.43926e-05
ePC-38:5	78.3468	6.35945	80.6593	4.66802	78.3843	2.31202	NS	54.6257	1.02468	0.00159142
ePC-40:4	14.991	1.37484	17.0332	0.776739	23.4475	0.868363	0.00150715	21.0035	0.681319	0.00853263
ePC-40:5	47.9698	5.26068	56.4393	3.24482	56.5832	3.58313	NS	45.4843	2.27697	NS
ePC-40:7	45.607	2.61534	47.5722	3.06621	34.156	0.446362	0.00492935	22.5598	0.645234	0.000205933
PC (34:1)	7243.43	666.551	8556.33	532.009	6837.27	269.944	NS	6526.93	264.637	NS
PC (36:1)	1802.65	196.251	2914.5	198.105	1525.47	52.0242	0.000502684	2003.15	55.1905	0.00441565
PC (36:2)	3802.6	264.799	4566.85	263.936	3301.18	119.78	0.00473571	3250.12	135.312	0.00437869
PC (34:0)	703.525	40.7737	850.05	38.7005	694.425	14.8117	0.0094473	640.425	25.5923	0.00402587
PC (36:0)	172.3	16.4747	272.35	19.9284	142.15	3.71943	0.00067297	186.475	3.36437	0.00538576
PC (36:4)	449.95	35.658	418.775	8.72567	800.25	48.9001	0.000255046	645.075	28.0276	0.000249724
PC (38:4)	511.425	43.9978	502	18.2366	827.8	20.0604	2.01381e-05	727.75	14.5396	6.97353e-05
PC (38:5)	425.3	23.9431	445.725	17.2572	774.9	36.1683	0.000175678	713.65	32.0551	0.000322312
PC (38:6)	248.775	8.86457	265.625	8.14467	422.375	20.6604	0.000404828	362.1	16.9885	0.0021766
PC (40:4)	71.975	5.17452	85.5	5.64314	66.6	1.42185	NS	69.5	2.76345	NS
PC (40:5)	143.1	8.15445	170.55	7.94507	165.7	5.49136	NS	150.675	5.82772	NS
PC (40:6)	215.375	11.4495	253.975	9.52027	196.925	8.1133	0.00384719	181.7	8.40417	0.00127013
PC (40:7)	122.7	5.76151	154.9	4.15371	116.575	6.04571	0.00196692	112.825	4.61255	0.000503946

### Sheet: AAd8_OA-d9 Incorporation
	sgCtrl		sgCtrl+AAd8		sgTMEM164-1		sgTMEM164-1+AAd8			sgTMEM164-2		sgTMEM164-2+AAd8
Lipid	Average	S.E.M	Average	S.E.M	Average	S.E.M	Average	S.E.M	p-value (vs. sgCtrl+AAd8)	Average	S.E.M	Average	S.E.M	p-value (vs. sgCtrl+AAd8)
ePE-P(16:0/20:4-d8)	0.222106	0.065217	57.5544	4.88586	0.477819	0.129676	12.0352	0.830111	0.000848087	0.269489	0.0193852	18.2406	0.446547	0.000201632
ePE-P(18:0/20:4-d8)	0.398368	0.145053	47.935	4.15063	0.521553	0.195599	12.3488	1.14964	0.00152234	0.320326	0.0860811	20.4633	1.35101	0.000749544
ePE-O(16:0/20:4-d8)	0.0050086	0.00293809	2.32632	0.183915	0.00084948	0.000317888	0.395872	0.0864331	0.000583507	0.00084179	0.000833508	0.790698	0.126123	0.000462873
ePE-O(18:0/20:4-d8)	0.10525	0.0464567	1.90025	0.0998502	0.075	0.0465421	0.297886	0.0417562	6.63687e-05	0.103	0.0646658	0.39625	0.100191	4.07808e-05
PE(18:0/20:4-d8)	0.401219	0.144322	59.2421	3.74513	0.809571	0.160383	39.0123	2.38319	NS	0.472458	0.197395	53.1567	2.9548	NS
	sgCtrl		sgCtrl+OAd9		sgTMEM164-1		sgTMEM164-1+OAd9			sgTMEM164-2		sgTMEM164-2+OAd9
	Average	S.E.M	Average	S.E.M	Average	S.E.M	Average	S.E.M	p-value (vs. sgCtrl+OAd9)	Average	S.E.M	Average	S.E.M	p-value (vs. sgCtrl+OAd9)
ePE-P(18:1/18:1-d9)	0.00426231	0.00403074	6.76408	0.326666	0.00772621	0.00457653	29.2484	1.31325	2.19889e-06	0.00204784	0.00145334	52.7335	2.59666	2.18512e-06
ePE-P(16:1/18:1-d9)	0.00241292	0.00220173	0.149396	0.0459445	0.0142951	0.00480464	1.37325	0.0813018	1.08983e-05	0.00668621	0.0063341	2.97585	0.151791	2.00536e-06
ePE-P(18:1-d9/20:4)	0.0114584	0.00209946	6.02655	0.49771	0.0128119	0.00301425	0.409271	0.0785042	0.000250397	0.0146502	0.00360845	0.607608	0.101783	4.00345e-05
PE(18:0/18:1-d9)	0.0776152	0.0480345	40.0223	1.67021	0.0733398	0.0302978	31.0519	0.946272	NS	0.0238089	0.00690036	39.3292	1.88887	NS

### Sheet: sgCtrl + sgTMEM164-C123Y
	sgCtrl		sgTMEM164_C123Y
Lipid	Average	S.E.M.	Average	S.E.M.	p-value
ePE-P(16:0/20:4 )	907.793	54.3719	157.365	3.65499	9.12108e-06
ePE-P(18:0/20:4)	1235.73	62.4481	254.207	7.22145	4.37122e-06
ePE-P(18:1/20:4)	563.34	30.7337	113.282	3.4515	6.60469e-06
ePE-P(16:0/18:1)	180.445	10.4911	818.148	18.8133	9.84873e-08
ePE-P(16:0/22:4)	582.825	39.06	630.257	7.82026	NS
ePE-P(18:0/18:1)	349.743	30.2261	1610.33	47.7472	5.30847e-07
ePE-P(18:0/22:4)	1426.72	107.09	1472.76	36.0509	NS
ePE-P(18:0/22:6)	372.815	19.815	381.62	14.7754	NS
ePE-P(18:1/18:1)	146.15	8.22154	608.92	12.7158	8.14586e-08
ePE-P(18:1/22:6)	179.085	8.86509	147.645	3.21469	NS
ePE-O(16:0/20:4 )	31.42	1.61005	5.775	0.490043	5.04259e-06
ePE-O(18:0/20:4)	55.6375	1.8385	12.1025	0.671942	5.4033e-07
ePE-O(18:1/20:4)	20.04	2.43534	5.35	1.05613	0.00146767
ePE-O(16:0/22:4)	41.9025	2.85066	44.005	0.810571	NS
ePE-O(18:0/18:1)	120.125	5.98107	85.835	1.89538	0.00156488
ePE-O(18:0/22:4)	20.78	1.52237	18.0425	1.62132	NS
ePE-O(18:1/18:1)	17.59	2.76335	40.02	7.47559	NS
ePE-O(18:1/22:4)	71.2975	4.21466	72.57	1.6282	NS
PE(16:0/20:4 )	111.542	9.10866	94.3025	1.38093	NS
PE(18:0/18:0 )	59.395	2.65993	55.1775	2.45562	NS
PE(18:0/22:6 )	238.618	12.7385	223.095	4.39718	NS
PE(18:1/20:4 )	313.775	26.4876	294.61	2.65679	NS
PE(18:1/22:6 )	152.093	15.6032	152.24	0.735584	NS
PE(16:0/18:1 )	469.25	26.9685	371.705	3.70647	NS
PE(18:0/18:1 )	2111.24	125.184	1964.64	40.0832	NS
PE(18:0/20:4 )	1152.25	53.15	1261.35	23.2238	NS
PE(18:0/22:4 )	551.085	37.5391	560.683	11.591	NS
